# Oncogenic ERRB2 signals through the AP-1 transcription factor to control mesenchymal-like properties of oesophageal adenocarcinoma

**DOI:** 10.1101/2022.08.14.503893

**Authors:** Samuel Ogden, Ibrahim Ahmed, Paul Fullwood, the OCCAMS consortium, Chiara Francavilla, Andrew D. Sharrocks

**Author notes:** Corresponding authors: Chiara Francavilla, Andrew Sharrocks (lead contact).

## Abstract

Oesophageal adenocarcinoma (OAC) is a deadly disease with poor survival statistics and few targeted therapies available. One of the most common molecular aberrations in OAC is amplification or activation of the gene encoding the receptor tyrosine kinase ERBB2, and ERBB2 is targeted in the clinic for this subset of patients. However, the downstream consequences of these ERBB2 activating events are not well understood. Here we used a combination of phosphoproteomics, open chromatin profiling and transcriptome analysis on cell line models and patient-derived datasets to interrogate the molecular pathways operating downstream from ERBB2. Integrated analysis of these data sets converge on a model where dysregulated ERBB2 signalling is mediated at the transcriptional level by the transcription factor AP-1. AP-1 in turn controls cell behaviour by acting on cohorts of genes that regulate cell migration and adhesion, features often associated with EMT. Our study therefore provides a valuable resource for the cancer cell signalling community and reveals novel molecular determinants underlying the dysregulated behaviour of OAC cells.
