## Supplementary Table 3 for "Oncogenic ERRB2 signals through the AP-1 transcription factor to control mesenchymal-like properties of oesophageal adenocarcinoma"

### Sheet: Legend
Supplementary Table 3. Transcription factor motif enrichment in ATAC-seq data from OE19 cells treated with 500 nM lapatinib for 24 hours.
Legend
3A	De novo motif enrichment in d1 (vs. d0) differentially closed DREs (distal regulatory elements)
3B	De novo motif enrichment in d1 (vs. d0) differentially open DREs

### Sheet: Table 3A
Rank	P-value	log P-pvalue	% of Targets	% of Background	Best Match/Details
1	1e-208	-480.5	0.5408	0.0481	Atf3(bZIP)/GBM-ATF3-ChIP-Seq(GSE33912)/Homer(0.990)
2	1e-24	-56.83	0.2592	0.0959	PU.1(ETS)/ThioMac-PU.1-ChIP-Seq(GSE21512)/Homer(0.943)
3	1e-15	-35.81	0.0755	0.014	Klf4/MA0039.2/Jaspar(0.865)
4	1e-15	-35.18	0.1408	0.0466	RUNX1(Runt)/Jurkat-RUNX1-ChIP-Seq(GSE29180)/Homer(0.976)
5	1e-12	-29.03	0.0612	0.0114	Sp5(Zf)/mES-Sp5.Flag-ChIP-Seq(GSE72989)/Homer(0.663)

### Sheet: Table 3B
Rank	P-value	log P-pvalue	% of Targets	% of Background	Best Match/Details
1	1e-137	-316.6	0.2055	0.0238	HNF4a(NR),DR1/HepG2-HNF4a-ChIP-Seq(GSE25021)/Homer(0.934)
2	1e-98	-226.2	0.4084	0.1479	FOXM1(Forkhead)/MCF7-FOXM1-ChIP-Seq(GSE72977)/Homer(0.939)
3	1e-58	-135	0.2306	0.0748	Gata4(Zf)/Heart-Gata4-ChIP-Seq(GSE35151)/Homer(0.973)
4	1e-41	-94.77	0.1573	0.0489	CEBPA/MA0102.3/Jaspar(0.964)
5	1e-35	-81.46	0.1323	0.0402	Klf1/MA0493.1/Jaspar(0.897)
6	1e-34	-79.35	0.168	0.0618	MITF(bHLH)/MastCells-MITF-ChIP-Seq(GSE48085)/Homer(0.908)
7	1e-24	-57.18	0.0733	0.0182	GRHL1/MA0647.1/Jaspar(0.830)
8	1e-23	-53.94	0.2332	0.1237	TEAD3/MA0808.1/Jaspar(0.979)
9	1e-20	-46.87	0.2851	0.1717	Klf12/MA0742.1/Jaspar(0.693)
10	1e-18	-42.54	0.1215	0.0526	Nur77(NR)/K562-NR4A1-ChIP-Seq(GSE31363)/Homer(0.718)
11	1e-17	-40.21	0.0107	0.0002	Tcf3(HMG)/mES-Tcf3-ChIP-Seq(GSE11724)/Homer(0.713)
12	1e-16	-37.55	0.0357	0.0067	CEBP:AP1(bZIP)/ThioMac-CEBPb-ChIP-Seq(GSE21512)/Homer(0.684)
13	1e-14	-34.15	0.1028	0.0456	POL009.1_DCE_S_II/Jaspar(0.712)
14	1e-12	-29.78	0.0357	0.0085	ELF3(ETS)/PDAC-ELF3-ChIP-Seq(GSE64557)/Homer(0.849)
15	1e-12	-27.82	0.0071	0.0001	PB0198.1_Zfp128_2/Jaspar(0.606)
