## Supplementary Table 6 for "Oncogenic ERRB2 signals through the AP-1 transcription factor to control mesenchymal-like properties of oesophageal adenocarcinoma"

### Sheet: Table 6 RT-qPCR primers
Primer	Sequence (5'-3')	ADS#
RPLP0_F	ATTACACCTTCCCACTTGCT	5454
RPLP0_R	CAAAGAGACCAAATCCCATATCCT	5455
CLSPN_F	ACAGACAAGGAAGAGGAAGAC	6746
CLSPN_R	GTGCCAGATCATTACCAGAG	6747
E2F1_F	GGA CTC TTC GGA GAA CTT TCA	6835
E2F1_R	CTG AGT AGA GAC TGG CTG GG	6836
ETV4_F	AGA GAT CTT CAG AGT CGA GGG	6093
ETV4_R	GGA TGA AAG CCG GAT ACT TGG	6094
MMP1_F	GGTCTCTGAGGGTCAAGCAG	5582
MMP1_R	AGTTCATGAGCTGCAACACG	5583
MYC_F	GCTGCTTAGACGCTGGATTT	4988
MYC_R	CCTCCTCGTCGCAGTAGAAA	4989
FOSL1_F	AACTGACCGACTTCCTGCAG	4822
FOSL1_R	ATTTTGCAGATGGGTCGGTG	4823
IQGAP3_F	GTGCAGCGGATCAACAAAGC	6781
IQGAP3_R	ACGATGCAACAGGGTACACTG	6782
SPRY4_F	CCCTTGACTCCCAACTCAGT	4952
SPRY4_R	GCCAGGCTAGGGTTGTCTAT	4953
